# Genomic decoding of *Theobroma grandiflorum* (cupuassu) at chromosomal scale: Evolutionary insights for horticultural innovation

**DOI:** 10.1101/2023.12.23.573069

**Authors:** Rafael Moysés Alves, Vinicius A. C. de Abreu, Rafaely Pantoja Oliveira, João Victor dos Anjos Almeida, Mauro de Medeiros de Oliveira, Saura R. Silva, Alexandre R. Paschoal, Sintia S. de Almeida, Pedro A. F. de Souza, Jesus A. Ferro, Vitor F. O. Miranda, Antonio Figueira, Douglas S. Domingues, Alessandro M. Varani

**Affiliations:** Embrapa Amazônia Oriental, 66095-903 Belém, PA, Brazil; Laboratório de Bioinformática e Computação de Alto Desempenho (LaBioCad), Faculdade de Computação (FACOMP), Universidade Federal do Pará, 66075-110 Belém, PA, Brazil; Departamento de Biotecnologia Agropecuária e Ambiental, Universidade Estadual Paulista (UNESP), Faculdade de Ciências Agrárias e Veterinárias, 14884-900 Jaboticabal, SP, Brazil; Departamento de Biologia, Universidade Estadual Paulista (UNESP), Faculdade de Ciências Agrárias e Veterinárias, 14884-900 Jaboticabal, SP, Brazil; Departamento de Ciência da Computação (DACOM), Grupo de e Bioinformática e Reconhecimento de Padrões (bioinfo-cp), Universidade Tecnológica Federal do Paraná (UTFPR), 80230-901 Cornélio Procópio, PR, Brazil; Artificial Intelligence and Informatics, The Rosalind Franklin Institute, Didcot, UK; Centro de Energia Nuclear na Agricultura (CENA), Universidade de São Paulo, Piracicaba, SP, Brazil; Departamento de Genética, Universidade de São Paulo (USP), Escola Superior de Agricultura Luiz de Queiroz (ESALQ), Piracicaba, SP, Brazil

**Keywords:** Amazon basin, bioeconomy, fruit pulp and seed development, genome evolution, gene loss and retention, positive selection, plant secondary metabolites

## Abstract

**Background:** *Theobroma grandiflorum* (Malvaceae), known as cupuassu, is a tree indigenous to the Amazon Basin, valued for its large fruits and seed-pulp, contributing notably to the Amazonian bioeconomy. The seed-pulp is utilized in desserts and beverages, and its seed butter is used in cosmetics. Here, we present the sequenced telomere-to-telomere cupuassu genome, disclosing features of the genomic structure, evolution, and phylogenetic relationships within the Malvaceae.

**Results:** The cupuassu genome spans 423 Mb, encodes 31,381 genes distributed in the ten chromosomes, and it exhibits approximately 65% gene synteny with the *T. cacao* genome, reflecting a conserved evolutionary history, albeit punctuated with unique genomic variations. The main changes are pronounced by bursts of long-terminal repeats retrotransposons expansion at post-species divergence, retrocopied and singleton genes, and gene families displaying distinctive patterns of expansion and contraction. Furthermore, positively selected genes are evident, particularly among retained and dispersed, tandem and proximal duplicated genes associated to general fruit and seed traits and defense mechanisms, supporting the hypothesis of potential episodes of subfunctionalization and neofunctionalization following duplication, and impact from distinct domestication process. These genomic variations may underpin the differences observed in fruit and seed morphology, ripening, and disease resistance between cupuassu and the other Malvaceae species.

**Conclusions:** Sequencing the cupuassu genome offers a foundational resource for both breeding and conservation efforts, yielding insights into the evolution and diversity within the genus *Theobroma*.

**Core ideas:**

- Telomere-to-telomere sequencing of the *Theobroma grandiflorum* genome elucidates a 65% synteny with *T. cacao*.
- Retrotransposon expansion identified as a pivotal factor in post-divergence genomic evolution between *Theobroma* species.
- Comparative genomics has revealed genes associated with key agronomic traits, providing evolutionary insights.
- Positive selection pressure in retained duplicated genes implicated in adaptive functions and fruit-seed traits diversity.
- Cupuassu genome as a genetic resource for breeding and to boosts Brazillian Amazonian bioeconomy.

**AUTHOR SUMMARY:** Cupuassu, a fruit-bearing tree from the Amazon, is prized for its nutritious fruits and seeds, widely used in food and cosmetics. In this study, we sequenced the complete genome of cupuassu to understand its development, unique traits, and genetic relationship with cacao and other related species. The cupuassu genome shares a high similarity with cacao, but it also exhibits distinctive features. Notably, repetitive DNA elements have significantly influenced its genomic structure. Furthermore, specific genes responsible for its fruit and seed characteristics, as well as disease resistance, were identified. Overall, this research not only deepens our knowledge of cupuassu genetics but also illuminates broader aspects of plant evolution and diversity in the Amazon. It lays the groundwork for advanced breeding programs and promises to contribute significantly to the Amazonian bioeconomy. Ultimately, these findings have important implications for agriculture and conservation, highlighting the intricate processes of plant adaptation and evolution.
