## Supplementary material for "Genomic decoding of *Theobroma grandiflorum* (cupuassu) at chromosomal scale: Evolutionary insights for horticultural innovation": TableS6

### Sheet: TgrandC1074
	Number of elements	Length occupied of sequence (bp)	Percentage (%)
Class I Total:	260951	224005952	52.84
-Non-LTR:	7277	4590520	1.08
-SINEs:	324	25837	0.01
-LINEs:	6953	4564683	1.08
-LTR	-	-	-
-LTR Non-auto:	82422	62993794	14.86
-LARDs:	51675	35771846	8.44
-TRIMs:	2122	825641	0.19
-TR_GAG:	23506	21502181	5.07
-BARE-2:	5119	4894126	1.15
-LTR auto:	171043	156114433	36.83
-LTR/Copia:	92947	90846669	21.43
-Ale:	8013	6750091	1.59
-Alesia:	0	0	0.00
-Angela:	1643	1842895	0.43
-Bianca:	4983	5614140	1.32
-Bryco:	0	0	0.00
-Lyco:	0	0	0.00
-Gymco-I:	0	0	0.00
-Gymco-II:	0	0	0.00
-Gymco-III:	0	0	0.00
-Gymco-IV:	0	0	0.00
-Ikeros:	371	174953	0.04
-Ivana:	22606	15830877	3.73
-Osser:	0	0	0.00
-SIRE:	41205	50170754	11.84
-TAR:	9939	7475247	1.76
-Tork:	602	364032	0.09
-Ty1-outgroup:	0	0	0.00
---LTR/Gypsy:	78084	65266789	15.40
-non-chromovirus	-	-	-
-non-chromo-outgroup:	0	0	0.00
-Phygy:	0	0	0.00
-Selgy:	0	0	0.00
-OTA:	0	0	0.00
-OTA|Athila:	19649	17871160	4.22
-OTA|TatI:	0	0	0.00
-OTA|TatII:	0	0	0.00
-OTA|TatIII:	0	0	0.00
-OTA|TatOgre:	6081	4186724	0.99
-OTA|TatRetand:	0	0	0.00
-chromovirus	-	-	-
-Chlamyvir:	0	0	0.00
-Tcn1:	0	0	0.00
-chromo-outgroup:	0	0	0.00
-CRM:	5200	2520183	0.59
-Galadriel:	574	131474	0.03
-Tekay:	43299	37248452	8.79
-Reina:	56	57329	0.01
-chromo-unclass:	0	0	0.00
-Class I others:	197	306230	0.07
-Penelope:	0	0	0.00
-DIRS:	0	0	0.00
-Pararetrovirus:	197	306230	0.07
-Class I Unknown:	12	975	0.00
Class II Total:	38933	11670907	2.75
-Subclass_1	-	-	-
-TIRs:	14340	5923263	1.40
-non-autonomous	-	-	-
-MITEs:	6868	1473727	0.35
-autonomous	-	-	-
-EnSpm_CACTA:	385	519650	0.12
-hAT:	3148	1195461	0.28
-Kolobok:	0	0	0.00
-Merlin:	0	0	0.00
-MuDR_Mutator:	3536	2570197	0.61
-Novosib:	0	0	0.00
-P element:	0	0	0.00
-PIF_Harbinger:	403	164228	0.04
-PiggyBac:	0	0	0.00
-Sola1:	0	0	0.00
-Sola2:	0	0	0.00
-Tc1_Mariner:	0	0	0.00
-Subclass_2	-	-	-
-RC/Helitron:	24593	5747644	1.36
-Class II Unknown:	0	0	0.00
-Unclassified:	117150	33640922	7.94
Total length:	-	423916809	-
Bases masked	-	268626442	63.37

### Sheet: Tcacao_Criollo
	Number of elements	Length occupied of sequence (bp)	Percentage (%)
Class I Total:	145008	115010823	35.41
-Non-LTR:	5282	2870043	0.88
-SINEs:	0	0	0.00
-LINEs:	5282	2870043	0.88
-LTR	-	-	-
-LTR Non-auto:	43960	29337562	9.03
-LARDs:	24070	16457409	5.07
-TRIMs:	1065	173692	0.05
-TR_GAG:	9828	6478958	1.99
-BARE-2:	8997	6227503	1.92
-LTR auto:	95766	82803218	25.50
-LTR/Copia:	67280	54499895	16.78
-Ale:	5050	3331852	1.03
-Alesia:	0	0	0.00
-Angela:	9791	4960031	1.53
-Bianca:	3060	2799212	0.86
-Bryco:	0	0	0.00
-Lyco:	0	0	0.00
-Gymco-I:	0	0	0.00
-Gymco-II:	0	0	0.00
-Gymco-III:	0	0	0.00
-Gymco-IV:	0	0	0.00
-Ikeros:	582	504629	0.16
-Ivana:	3623	3812539	1.17
-Osser:	0	0	0.00
-SIRE:	40505	35231547	10.85
-TAR:	3121	2988282	0.92
-Tork:	1548	871803	0.27
-Ty1-outgroup:	0	0	0.00
---LTR/Gypsy:	28486	28303323	8.72
-non-chromovirus	-	-	-
-non-chromo-outgroup:	0	0	0.00
-Phygy:	0	0	0.00
-Selgy:	0	0	0.00
-OTA:	0	0	0.00
-OTA|Athila:	10331	9278428	2.86
-OTA|TatI:	0	0	0.00
-OTA|TatII:	0	0	0.00
-OTA|TatIII:	0	0	0.00
-OTA|TatOgre:	702	604449	0.19
-OTA|TatRetand:	0	0	0.00
-chromovirus	-	-	-
-Chlamyvir:	0	0	0.00
-Tcn1:	0	0	0.00
-chromo-outgroup:	0	0	0.00
-CRM:	791	728817	0.22
-Galadriel:	861	474598	0.15
-Tekay:	14941	16661792	5.13
-Reina:	0	0	0.00
-chromo-unclass:	0	0	0.00
-Class I others:	0	0	0.00
-Penelope:	0	0	0.00
-DIRS:	0	0	0.00
-Pararetrovirus:	0	0	0.00
-Class I Unknown:	0	0	0.00
Class II Total:	42108	11296356	3.48
-Subclass_1	42108	-	-
-TIRs:	12071	3518957	1.08
-non-autonomous	-	-	-
-MITEs:	8579	1641003	0.51
-autonomous	-	-	-
-EnSpm_CACTA:	1368	415644	0.13
-hAT:	721	477978	0.15
-Kolobok:	0	0	0.00
-Merlin:	0	0	0.00
-MuDR_Mutator:	945	881822	0.27
-Novosib:	0	0	0.00
-P element:	0	0	0.00
-PIF_Harbinger:	329	79610	0.02
-PiggyBac:	0	0	0.00
-Sola1:	0	0	0.00
-Sola2:	0	0	0.00
-Tc1_Mariner:	0	0	0.00
-Subclass_2	-	-	-
-RC/Helitron:	30037	7777399	2.39
-Class II Unknown:	0	0	0.00
-Unclassified:	72348	18425046	5.67
Total length:	-	324761211	-
Bases masked	-	144564261	44.51

### Sheet: Humbratica
	Number of elements	Length occupied of sequence (bp)	Percentage (%)
Class I Total:	49374	35578966	14.24
-Non-LTR:	3253	2021340	0.81
-SINEs:	0	0	0.00
-LINEs:	3253	2021340	0.81
-LTR	-	-	-
-LTR Non-auto:	26830	16931975	6.78
-LARDs:	11166	5197041	2.08
-TRIMs:	0	0	0.00
-TR_GAG:	7275	4140755	1.66
-BARE-2:	8389	7594179	3.04
-LTR auto:	19051	16536526	6.62
-LTR/Copia:	9904	9414659	3.77
-Ale:	1683	1537281	0.62
-Alesia:	0	0	0.00
-Angela:	86	9987	0.00
-Bianca:	161	83492	0.03
-Bryco:	0	0	0.00
-Lyco:	0	0	0.00
-Gymco-I:	0	0	0.00
-Gymco-II:	0	0	0.00
-Gymco-III:	0	0	0.00
-Gymco-IV:	0	0	0.00
-Ikeros:	1100	688607	0.28
-Ivana:	1404	1483881	0.59
-Osser:	0	0	0.00
-SIRE:	3722	4899097	1.96
-TAR:	511	120548	0.05
-Tork:	594	323287	0.13
-Ty1-outgroup:	0	0	0.00
---LTR/Gypsy:	9147	7121867	2.85
-non-chromovirus	-	-	-
-non-chromo-outgroup:	0	0	0.00
-Phygy:	0	0	0.00
-Selgy:	0	0	0.00
-OTA:	0	0	0.00
-OTA|Athila:	2247	2871466	1.15
-OTA|TatI:	0	0	0.00
-OTA|TatII:	0	0	0.00
-OTA|TatIII:	0	0	0.00
-OTA|TatOgre:	822	618005	0.25
-OTA|TatRetand:	0	0	0.00
-chromovirus	-	-	-
-Chlamyvir:	0	0	0.00
-Tcn1:	0	0	0.00
-chromo-outgroup:	0	0	0.00
-CRM:	506	258949	0.10
-Galadriel:	1399	968980	0.39
-Tekay:	3343	2138571	0.86
-Reina:	64	63413	0.03
-chromo-unclass:	0	0	0.00
-Class I others:	240	89125	0.04
-Penelope:	0	0	0.00
-DIRS:	0	0	0.00
-Pararetrovirus:	240	89125	0.04
-Class I Unknown:	0	0	0.00
Class II Total:	25523	7537469	3.02
-Subclass_1	-	-	-
-TIRs:	10213	3357160	1.34
-non-autonomous	-	-	-
-MITEs:	7885	1436521	0.58
-autonomous	-	-	-
-EnSpm_CACTA:	166	155248	0.06
-hAT:	885	635385	0.25
-Kolobok:	0	0	0.00
-Merlin:	0	0	0.00
-MuDR_Mutator:	709	792408	0.32
-Novosib:	0	0	0.00
-P element:	0	0	0.00
-PIF_Harbinger:	457	315620	0.13
-PiggyBac:	0	0	0.00
-Sola1:	0	0	0.00
-Sola2:	0	0	0.00
-Tc1_Mariner:	0	0	0.00
-Subclass_2	-	-	-
-RC/Helitron:	15310	4180309	1.67
-Class II Unknown:	0	0	0.00
-Unclassified:	127939	45397197	18.17
Total length:	-	249829655	-
Bases masked	-	87971728	35.21
