## Supplementary material for "Genomic decoding of *Theobroma grandiflorum* (cupuassu) at chromosomal scale: Evolutionary insights for horticultural innovation": TableS12

### Sheet: Planilha1
Gene ID	Predicted Product	Location	Spatial Arrangement	Positive Selected
TgrandC1074G00000024248	DUF4220 domain-containing protein	chr6:32290387-32290800(+)	proximal	ND
TgrandC1074G00000024249	DUF4220 domain-containing protein	chr6:32306025-32308097(+)	proximal	ND
TgrandC1074G00000024250	RBR-type E3 ubiquitin transferase	chr6:32312859-32313402(+)	proximal	Yes
TgrandC1074G00000024251	high mobility group B protein 15 isoform X1	chr6:32313865-32314400(+)	proximal	ND
TgrandC1074G00000024252	RNase H type-1 domain-containing protein	chr6:32329144-32330427(-)	proximal	ND
TgrandC1074G00000024253	DUF4220 domain-containing protein	chr6:32355535-32355948(+)	WGD	ND
TgrandC1074G00000024254	DUF4220 domain-containing protein	chr6:32358603-32360090(+)	tandem	Yes
TgrandC1074G00000024255	DUF4220 domain-containing protein	chr6:32379172-32381232(+)	WGD	Yes
TgrandC1074G00000024256	RNase H type-1 domain-containing protein	chr6:32386254-32387492(-)	proximal	ND
TgrandC1074G00000024257	DUF4220 domain-containing protein	chr6:32398918-32399445(+)	proximal	ND
TgrandC1074G00000024258	DUF4220 domain-containing protein	chr6:32414562-32416634(+)	proximal	Yes
TgrandC1074G00000024259	RBR-type E3 ubiquitin transferase	chr6:32421399-32421942(+)	proximal	Yes
TgrandC1074G00000024260	high mobility group B protein 15 isoform X1	chr6:32422405-32422940(+)	proximal	ND
TgrandC1074G00000024261	RNase H type-1 domain-containing protein	chr6:32437725-32438957(-)	proximal	ND
TgrandC1074G00000024263	DUF4220 domain-containing protein	chr6:32448032-32449030(+)	proximal	Yes
TgrandC1074G00000024264	DUF4220 domain-containing protein	chr6:32458846-32460027(+)	tandem	Yes
TgrandC1074G00000024265	DUF4220 domain-containing protein	chr6:32472134-32474086(+)	WGD	Yes
TgrandC1074G00000024267	berberine bridge enzyme-like 17	chr6:32512556-32514160(-)	WGD	ND
TgrandC1074G00000024268	FAD-binding PCMH-type domain-containing protein	chr6:32519597-32521210(-)	tandem	ND
TgrandC1074G00000024269	N-acetyl-D-glucosamine kinase	chr6:32534804-32535019(+)	dispersed	ND
TgrandC1074G00000024270	berberine bridge enzyme-like 8	chr6:32536297-32537030(-)	WGD	ND
TgrandC1074G00000024271	berberine bridge enzyme-like 8	chr6:32549384-32550994(-)	WGD	ND
TgrandC1074G00000024272	FAD-binding PCMH-type domain-containing protein	chr6:32581678-32583267(-)	tandem	ND
TgrandC1074G00000024273	FAD-binding Berberine family protein	chr6:32595037-32595759(-)	tandem	ND
TgrandC1074G00000024274	FAD-binding PCMH-type domain-containing protein	chr6:32599874-32601463(-)	WGD	ND
TgrandC1074G00000024275	cannabidiolic acid synthase-like 1	chr6:32608342-32608692(-)	tandem	ND
TgrandC1074G00000024276	FAD-binding PCMH-type domain-containing protein	chr6:32626302-32627891(-)	tandem	ND
TgrandC1074G00000024277	FAD-binding PCMH-type domain-containing protein	chr6:32640830-32642416(-)	WGD	ND
TgrandC1074G00000024278	CRAL-TRIO domain-containing protein	chr6:32650299-32652151(-)	dispersed	ND
TgrandC1074G00000024279	twinkle homolog protein chloroplastic/mitochondrial isoform X1	chr6:32653730-32666964(-)	tandem	ND
TgrandC1074G00000024280	primase homolog protein isoform X1	chr6:32667936-32673550(-)	tandem	ND
TgrandC1074G00000024281	BHLH domain-containing protein	chr6:32676152-32677165(+)	dispersed	ND
TgrandC1074G00000024282	Cysteine/Histidine-rich C1 domain family protein	chr6:32682799-32683367(-)	proximal	Yes
TgrandC1074G00000024283	DUF4283 domain-containing protein	chr6:32683587-32685107(+)	dispersed	ND
TgrandC1074G00000024284	DUF4219 domain-containing protein	chr6:32704944-32705249(-)	dispersed	ND
TgrandC1074G00000024285	Cysteine/Histidine-rich C1 domain family protein putative	chr6:32707762-32712464(-)	proximal	ND
TgrandC1074G00000024287	Cysteine/Histidine-rich C1 domain family protein isoform 3	chr6:32716596-32721212(-)	tandem	Yes
TgrandC1074G00000024288	Phloem protein 2-A4 putative	chr6:32751081-32751616(-)	tandem	Yes
TgrandC1074G00000024289	Cysteine/Histidine-rich C1 domain family protein isoform 3	chr6:32751647-32755690(-)	proximal	ND
TgrandC1074G00000024291	putative disease resistance protein RGA3	chr6:32769998-32772883(-)	dispersed	ND
TgrandC1074G00000024292	Cysteine/Histidine-rich C1 domain family protein isoform 3	chr6:32778559-32783199(-)	proximal	Yes
TgrandC1074G00000024293	SWIM-type domain-containing protein	chr6:32791342-32791662(+)	dispersed	ND
TgrandC1074G00000024294	Ubiquitin-like protease family profile domain-containing protein	chr6:32793915-32795118(+)	dispersed	ND
TgrandC1074G00000024295	Ubiquitin-like protease family profile domain-containing protein	chr6:32795158-32795682(+)	dispersed	ND
TgrandC1074G00000024296	Alpha N-terminal protein methyltransferase 1	chr6:32801369-32804014(-)	proximal	ND
TgrandC1074G00000024297	alpha N-terminal protein methyltransferase 1 isoform X2	chr6:32805283-32805889(-)	proximal	ND
TgrandC1074G00000024298	Cysteine/Histidine-rich C1 domain family protein isoform 3	chr6:32819080-32823738(-)	tandem	ND
TgrandC1074G00000024299	Cysteine/Histidine-rich C1 domain family protein isoform 3	chr6:32847805-32852473(-)	tandem	ND
TgrandC1074G00000024300	Alpha N-terminal protein methyltransferase 1	chr6:32854723-32865269(-)	proximal	ND
TgrandC1074G00000024301	nuclear/nucleolar GTPase 2	chr6:32865706-32870127(+)	dispersed	ND
TgrandC1074G00000024302	Non-specific lipid-transfer protein	chr6:32872481-32872825(-)	tandem	ND
TgrandC1074G00000024303	Non-specific lipid-transfer protein	chr6:32873414-32873869(+)	tandem	ND
TgrandC1074G00000024304	C-factor	chr6:32874419-32878842(-)	dispersed	ND
TgrandC1074G00000024305	WRKY domain-containing protein	chr6:32886555-32889089(+)	dispersed	ND
TgrandC1074G00000024306	Protein kinase domain-containing protein	chr6:32896316-32904617(-)	dispersed	ND
TgrandC1074G00000024307	pentatricopeptide repeat-containing protein At4g21300	chr6:32909633-32912134(+)	dispersed	ND
TgrandC1074G00000024308	ALOG domain-containing protein	chr6:32918872-32919540(-)	dispersed	ND
TgrandC1074G00000024309	protein CHUP1 chloroplastic-like	chr6:32922783-32927102(-)	dispersed	ND
TgrandC1074G00000024311	Uncharacterized protein	chr6:32928199-32928807(+)	singleton	ND
TgrandC1074G00000024312	UDP-arabinose 4-epimerase 1	chr6:32939517-32944518(+)	dispersed	ND
TgrandC1074G00000024313	Coatomer subunit epsilon	chr6:32945482-32949412(-)	singleton	ND
TgrandC1074G00000024314	LSM domain-containing protein	chr6:32950598-32951464(+)	singleton	ND
TgrandC1074G00000024317	beta-amyrin 28-oxidase-like	chr6:32961145-32962787(-)	dispersed	ND
TgrandC1074G00000024318	ribose-5-phosphate isomerase	chr6:32969832-32974811(-)	tandem	ND
TgrandC1074G00000024319	ribose-5-phosphate isomerase	chr6:32977480-32983881(-)	tandem	ND
TgrandC1074G00000024320	Uncharacterized protein	chr6:32987282-32987914(+)	proximal	ND
TgrandC1074G00000024321	Uncharacterized protein	chr6:32987954-32988406(+)	tandem	ND
TgrandC1074G00000024322	PREDICTED uncharacterized protein LOC18595100	chr6:33001181-33002911(-)	tandem	ND
TgrandC1074G00000024323	Uncharacterized protein	chr6:33015209-33017685(+)	tandem	ND
TgrandC1074G00000024324	PREDICTED uncharacterized protein LOC18595100	chr6:33021480-33022160(+)	tandem	ND
TgrandC1074G00000024325	Peptidase S8 domain-containing protein	chr6:33024044-33026934(+)	dispersed	ND
TgrandC1074G00000024326	Uncharacterized protein	chr6:33061955-33062209(+)	proximal	ND
TgrandC1074G00000024327	germin-like protein subfamily 1 member 13	chr6:33063902-33064712(-)	proximal	ND
TgrandC1074G00000024328	Peptidase S8 domain-containing protein	chr6:33076759-33080796(+)	dispersed	ND
TgrandC1074G00000024329	DNA2/NAM7 helicase-like C-terminal domain-containing protein	chr6:33132668-33134282(+)	proximal	ND
TgrandC1074G00000024330	Germin-like protein	chr6:33155392-33156202(-)	proximal	ND
TgrandC1074G00000024331	Germin-like protein	chr6:33189903-33190857(-)	dispersed	ND
TgrandC1074G00000024332	germin-like protein subfamily 1 member 13	chr6:33202240-33203050(-)	proximal	ND
TgrandC1074G00000024333	Anion-transporting ATPase-like domain-containing protein	chr6:33236390-33236687(+)	dispersed	Yes
TgrandC1074G00000024335	Germin-like protein	chr6:33241334-33242144(-)	tandem	ND
TgrandC1074G00000024336	germin-like protein subfamily 1 member 13	chr6:33254395-33255205(-)	tandem	ND
TgrandC1074G00000024337	Germin-like protein	chr6:33264689-33265498(-)	tandem	ND
TgrandC1074G00000024339	DUF4216 domain-containing protein	chr6:33280725-33281774(-)	dispersed	ND
TgrandC1074G00000024340	Ubiquitin-like protease family profile domain-containing protein	chr6:33282889-33283245(-)	dispersed	ND
TgrandC1074G00000024341	Ubiquitin-like protease family profile domain-containing protein	chr6:33283310-33284330(-)	dispersed	ND
TgrandC1074G00000024344	Uncharacterized protein	chr6:33287956-33288273(+)	dispersed	ND
TgrandC1074G00000024345	Uncharacterized protein	chr6:33288343-33290551(+)	dispersed	ND
TgrandC1074G00000024346	subtilisin-like protease SBT2	chr6:33295344-33303727(+)	dispersed	ND
TgrandC1074G00000024347	SMP-LTD domain-containing protein	chr6:33304963-33310622(-)	proximal	ND
TgrandC1074G00000024348	probable LRR receptor-like serine/threonine-protein kinase At3g47570	chr6:33311940-33316749(-)	proximal	ND
TgrandC1074G00000024349	SMP-LTD domain-containing protein	chr6:33319073-33321435(-)	proximal	ND
TgrandC1074G00000024350	SMP-LTD domain-containing protein	chr6:33322239-33323344(-)	proximal	ND
TgrandC1074G00000024351	probable LRR receptor-like serine/threonine-protein kinase At3g47570	chr6:33324787-33340494(-)	proximal	ND
TgrandC1074G00000024352	SMP-LTD domain-containing protein	chr6:33343636-33348312(-)	proximal	ND
TgrandC1074G00000024353	probable LRR receptor-like serine/threonine-protein kinase At3g47570	chr6:33349649-33354440(-)	proximal	ND
TgrandC1074G00000024354	Uncharacterized protein	chr6:33356627-33357016(+)	dispersed	ND
TgrandC1074G00000024355	probable LRR receptor-like serine/threonine-protein kinase At3g47570	chr6:33358065-33362871(-)	tandem	ND
TgrandC1074G00000024356	probable LRR receptor-like serine/threonine-protein kinase At3g47570	chr6:33366036-33372546(-)	tandem	ND
TgrandC1074G00000024357	SMP-LTD domain-containing protein	chr6:33378750-33379136(-)	proximal	ND
TgrandC1074G00000024359	probable LRR receptor-like serine/threonine-protein kinase At3g47570	chr6:33380541-33385342(-)	proximal	ND
TgrandC1074G00000024360	Leucine-rich repeat protein kinase family protein	chr6:33385391-33385630(-)	proximal	ND
TgrandC1074G00000024361	Beta-galactosidase	chr6:33391679-33395174(+)	dispersed	ND
TgrandC1074G00000024362	Phospholipase-like protein	chr6:33396920-33397488(-)	dispersed	ND
TgrandC1074G00000024363	Ubiquitin-like protease family profile domain-containing protein	chr6:33402200-33406671(-)	dispersed	ND
TgrandC1074G00000024365	2-dehydro-3-deoxyphosphooctonate aldolase	chr6:33409169-33415500(-)	singleton	ND
TgrandC1074G00000024366	Hydroxyproline-rich glycoprotein family protein	chr6:33418372-33418788(+)	singleton	ND
TgrandC1074G00000024367	U1 small nuclear ribonucleoprotein C-like	chr6:33419344-33419754(-)	singleton	ND
TgrandC1074G00000024368	gamma-soluble NSF attachment protein	chr6:33424160-33425345(+)	dispersed	ND
TgrandC1074G00000024369	probable disease resistance protein At1g12290	chr6:33429376-33431913(-)	WGD	ND
TgrandC1074G00000024370	gamma-soluble NSF attachment protein	chr6:33434833-33437212(+)	singleton	ND
TgrandC1074G00000024371	probable disease resistance protein At1g12290	chr6:33438440-33441178(-)	WGD	Yes
TgrandC1074G00000024372	Uncharacterized protein	chr6:33441736-33442089(-)	singleton	ND
TgrandC1074G00000024373	probable disease resistance protein At1g12290	chr6:33445277-33448054(-)	proximal	ND
TgrandC1074G00000024374	probable disease resistance protein At1g12290	chr6:33454538-33457249(-)	tandem	Yes
TgrandC1074G00000024376	probable disease resistance protein At1g12290	chr6:33463384-33466140(-)	tandem	ND
TgrandC1074G00000024377	probable disease resistance protein At1g12290	chr6:33489262-33491991(-)	tandem	ND
TgrandC1074G00000024378	probable disease resistance protein At1g12290	chr6:33494524-33495051(-)	proximal	ND
TgrandC1074G00000024379	probable disease resistance protein At1g12290	chr6:33502459-33505185(-)	WGD	Yes
TgrandC1074G00000024381	probable disease resistance protein At1g12290	chr6:33513861-33514898(-)	proximal	Yes
TgrandC1074G00000024382	probable disease resistance protein At1g12280	chr6:33514993-33516561(-)	proximal	ND
TgrandC1074G00000024384	NB-ARC domain-containing protein	chr6:33531709-33533016(-)	proximal	Yes
TgrandC1074G00000024385	probable disease resistance protein At1g12290	chr6:33533146-33534441(-)	WGD	ND
TgrandC1074G00000024386	probable disease resistance protein At1g12290	chr6:33543388-33546111(-)	proximal	ND
TgrandC1074G00000024387	probable disease resistance protein At1g12290	chr6:33548339-33548560(-)	proximal	ND
TgrandC1074G00000024388	probable disease resistance protein At1g12290	chr6:33560967-33561305(-)	proximal	Yes
TgrandC1074G00000024389	probable disease resistance protein At1g12290	chr6:33561671-33563677(-)	WGD	Yes
TgrandC1074G00000024390	probable disease resistance protein At1g12290	chr6:33567909-33570782(-)	proximal	Yes
TgrandC1074G00000024391	gamma-soluble NSF attachment protein	chr6:33572318-33671509(+)	proximal	ND
TgrandC1074G00000024392	probable disease resistance protein At1g12290	chr6:33576069-33578888(-)	dispersed	Yes
TgrandC1074G00000024393	probable disease resistance protein At1g12290	chr6:33593662-33596394(-)	WGD	ND
TgrandC1074G00000024394	gamma-soluble NSF attachment protein	chr6:33606034-33606601(+)	proximal	ND
TgrandC1074G00000024396	probable disease resistance protein At1g12290	chr6:33617708-33620426(-)	proximal	ND
TgrandC1074G00000024397	probable disease resistance protein At1g12290	chr6:33634030-33634368(-)	proximal	Yes
TgrandC1074G00000024398	probable disease resistance protein At1g12290	chr6:33634734-33636740(-)	WGD	Yes
TgrandC1074G00000024399	probable disease resistance protein At1g12290	chr6:33639337-33640373(-)	singleton	ND
TgrandC1074G00000024400	probable disease resistance protein At1g12290	chr6:33640982-33643858(-)	proximal	ND
TgrandC1074G00000024401	gamma-soluble NSF attachment protein	chr6:33645420-33646055(+)	proximal	ND
TgrandC1074G00000024402	probable disease resistance protein At1g12290	chr6:33646557-33647777(-)	proximal	ND
TgrandC1074G00000024403	probable disease resistance protein At1g12290	chr6:33647791-33649257(-)	tandem	ND
TgrandC1074G00000024405	probable disease resistance protein At1g12290	chr6:33653646-33656390(-)	tandem	Yes
TgrandC1074G00000024406	probable disease resistance protein At1g12290	chr6:33662744-33666330(-)	tandem	Yes
TgrandC1074G00000024407	Splicing factor subunit	chr6:33672331-33674880(-)	singleton	ND
TgrandC1074G00000024408	FAS1 domain-containing protein	chr6:33675525-33676280(+)	singleton	ND
TgrandC1074G00000024409	JmjC domain-containing protein	chr6:33677032-33684896(-)	dispersed	ND
TgrandC1074G00000024410	CASP-like protein	chr6:33687464-33688232(-)	dispersed	ND
TgrandC1074G00000024411	Zinc finger LSD1-type domain-containing protein	chr6:33690413-33695915(-)	dispersed	ND
TgrandC1074G00000024412	vacuolar protein sorting-associated protein 2 homolog 2	chr6:33698168-33701591(-)	dispersed	ND
TgrandC1074G00000024415	probable receptor-like protein kinase At1g30570	chr6:33704047-33706587(+)	dispersed	ND
TgrandC1074G00000024416	GDP-L-galactose phosphorylase 2-like isoform X1	chr6:33707285-33711530(-)	dispersed	ND
TgrandC1074G00000024417	Secreted protein	chr6:33711616-33712846(-)	singleton	ND
TgrandC1074G00000024418	chitinase-like protein 1	chr6:33714730-33717139(+)	dispersed	ND
TgrandC1074G00000024419	obg-like ATPase 1	chr6:33718658-33726489(+)	dispersed	ND
TgrandC1074G00000024420	Protein kinase domain-containing protein	chr6:33727611-33731927(-)	dispersed	ND
TgrandC1074G00000024422	3-hydroxyisobutyrate dehydrogenase	chr6:33737870-33744481(+)	dispersed	ND
TgrandC1074G00000024423	Small RNA 2-O-methyltransferase	chr6:33745331-33752476(-)	singleton	ND
TgrandC1074G00000024424	Protein POLLENLESS 3-LIKE 1-like	chr6:33755056-33758184(+)	dispersed	ND
TgrandC1074G00000024425	PPM-type phosphatase domain-containing protein	chr6:33758659-33758944(-)	dispersed	ND
TgrandC1074G00000024426	PPM-type phosphatase domain-containing protein	chr6:33759258-33762748(-)	proximal	ND
TgrandC1074G00000024427	PLAC8 family protein	chr6:33766346-33766549(-)	proximal	ND
TgrandC1074G00000024428	Germin-like protein	chr6:33767833-33771028(-)	tandem	ND
TgrandC1074G00000024429	Germin-like protein	chr6:33778755-33783430(-)	tandem	ND
TgrandC1074G00000024430	putative germin-like protein 2-1	chr6:33801924-33802834(-)	tandem	ND
TgrandC1074G00000024431	tubulin beta chain	chr6:33803994-33806415(-)	dispersed	ND
TgrandC1074G00000024432	uncharacterized PKHD-type hydroxylase At1g22950-like	chr6:33807886-33811968(-)	singleton	ND
TgrandC1074G00000024433	Ethylene-responsive nuclear / ethylene-regulated nuclear protein [ERT2]-like protein	chr6:33814194-33815444(-)	singleton	ND
TgrandC1074G00000024434	TF-B3 domain-containing protein	chr6:33816847-33817281(-)	dispersed	ND
TgrandC1074G00000024435	Fatty acid hydroxylase domain-containing protein	chr6:33819057-33820583(+)	dispersed	ND
TgrandC1074G00000024436	Rhodanese domain-containing protein	chr6:33821980-33825300(+)	dispersed	ND
TgrandC1074G00000024438	vacuolar protein sorting-associated protein 54 chloroplastic isoform X1	chr6:33827333-33846919(-)	singleton	ND
TgrandC1074G00000024439	Nucleolar protein 16	chr6:33848792-33849277(-)	singleton	ND
TgrandC1074G00000024440	WPP domain-associated protein-like	chr6:33852087-33857337(-)	dispersed	ND
TgrandC1074G00000024441	2-succinylbenzoate--CoA ligase chloroplastic/peroxisomal isoform X1	chr6:33862664-33868742(+)	dispersed	ND
TgrandC1074G00000024442	isoeugenol synthase 1-like	chr6:33869629-33871669(-)	dispersed	ND
TgrandC1074G00000024444	Transmembrane protein	chr6:33883583-33884059(+)	singleton	ND
TgrandC1074G00000024445	probable ADP-ribosylation factor GTPase-activating protein AGD13	chr6:33888715-33897457(-)	dispersed	ND
TgrandC1074G00000024446	Ferredoxin--NADP reductase chloroplastic	chr6:33899249-33902629(-)	dispersed	ND
TgrandC1074G00000024447	nuclear transcription factor Y subunit A-7	chr6:33907709-33912538(+)	dispersed	ND
TgrandC1074G00000024448	homeobox-leucine zipper protein ATHB-14-like	chr6:33918233-33925647(+)	dispersed	ND
TgrandC1074G00000024449	Uncharacterized protein	chr6:33927065-33927295(-)	singleton	ND
TgrandC1074G00000024450	RNA polymerase II subunit 5-mediating protein homolog isoform X1	chr6:33930209-33932992(-)	singleton	ND
TgrandC1074G00000024451	KxDL domain-containing protein	chr6:33933396-33935619(+)	singleton	ND
TgrandC1074G00000024452	Protein BZR1 homolog	chr6:33936256-33937077(+)	dispersed	ND
TgrandC1074G00000024453	DNA-damage-repair/toleration protein DRT111 chloroplastic	chr6:33937659-33942041(-)	singleton	ND
TgrandC1074G00000024454	serine/threonine-protein phosphatase 6 regulatory subunit 2	chr6:33943142-33957719(-)	dispersed	ND
TgrandC1074G00000024455	U3 snoRNP-associated protein-like YAO	chr6:33960104-33965056(-)	singleton	ND
TgrandC1074G00000024456	dynamin GTPase	chr6:33966407-33979247(-)	dispersed	ND
TgrandC1074G00000024457	zinc finger BED domain-containing protein RICESLEEPER 2-like	chr6:33980949-33981239(-)	dispersed	ND
TgrandC1074G00000024459	Glycosyl transferase family 14	chr6:33999350-34002347(+)	dispersed	ND
TgrandC1074G00000024461	Acyl-CoA N-acyltransferase isoform 1	chr6:34003464-34010702(-)	singleton	ND
TgrandC1074G00000024462	Aminotransferase-like plant mobile domain-containing protein	chr6:34019314-34019841(+)	dispersed	ND
TgrandC1074G00000024463	histone-lysine N-methyltransferase ASHH3	chr6:34024632-34030134(-)	dispersed	ND
TgrandC1074G00000024464	Aminotransferase-like plant mobile domain-containing protein	chr6:34033833-34034051(-)	dispersed	ND
TgrandC1074G00000024465	PMD domain-containing protein	chr6:34034169-34034565(-)	dispersed	ND
TgrandC1074G00000024467	Ubiquitin-like protease family profile domain-containing protein	chr6:34066236-34067644(-)	dispersed	ND
TgrandC1074G00000024468	exocyst complex component SEC10b-like isoform X1	chr6:34073604-34083094(+)	singleton	ND
TgrandC1074G00000024478	Heteroglycan glucosidase 1 isoform 1	chr6:34173902-34183428(-)	dispersed	ND
